# Maternal age effects on offspring lifespan and reproduction vary within a species

**DOI:** 10.1101/2023.02.27.530305

**Authors:** Alyssa Liguori, Sovannarith Korm, Alex Profetto, Emily Richters, Kristin E. Gribble

**Author notes:** Corresponding authors: Alyssa Liguori and Kristin Gribble.

## Abstract

Across diverse taxa, offspring from older mothers have decreased lifespan and fitness. Little is known about whether such maternal age effects vary among genotypes for a given species, however. We compared maternal age effects among four strains of rotifers in the *Brachionus plicatilis* species complex. For each strain, we measured lifespan, reproductive schedule, and lifetime reproductive output of offspring produced by young, middle-aged, and old mothers. We found unexpected variability among strains in the magnitude and direction of maternal age effects on offspring life history traits. In one strain, offspring of young mothers lived 20% longer than offspring of old mothers, whereas there were no significant effects of maternal age on lifespan for the other strains. Across strains, advanced maternal age had positive effects, negative effects, or no effect on lifetime reproductive output. For all but one strain, older mothers produced offspring that had higher maximum daily reproduction early in life. Maternal age effects appear to be genetically determined traits, not features of life history strategy or due to accumulation of age-related damage in the germline. Investigating intraspecific variability is critical for understanding the ubiquity of maternal age effects and their role in the evolution of life history and aging.
