## Supplemental Table 1 for "Maternal age effects on offspring lifespan and reproduction vary within a species"

### Sheet: Sheet1
Supplementary Table 1.
Strain	Maternal age, d	n	Number of events	Mean lifespan, d (SEM)	Median lifespan, d	Maximum lifespan, d (95th percentile)	Mean LRO (SEM)	Median LRO	Variance LRO	Minimum LRO	Maximum LRO	Mean MDR	Mean reproductive period, % (SEM)	Mean reproductive period, d (SEM)	Median age of 50% LRO, d	Mean age of 50% LRO, d
BmanL5	3	72	72	16.8 (0.39)	17	22	24.8 (0.33)	25	7.71	16	30	4.08	58.6 (1.43)	10.1 (0.17)	6	5.6
	6	71	70	15.3 (0.49)	15	22	22.1 (0.46)	23	14.6	4	27	4.7	51.7 (1.5)	8.1 (0.18)	5	4.8
	10	72	72	13.7 (0.42)	13.5	20	22.2 (0.49)	23	17.2	7	31	4.93	48.8 (1.48)	6.9 (0.17)	5	4.8
BmanRUS	3	62	39	14.9 (0.74)	16	21	23.7 (0.92)	25	33.1	6	33	3	75.5 (1.27)	12 (0.55)	8	7.5
	11	90	86	15.3 (0.37)	16	20	25.2 (0.57)	27	27.8	10	32	3.21	71.9 (1.39)	11.5 (0.26)	7	6.4
BmanRUS-RE	3	60	60	12.4 (0.67)	12.5	20	25.4 (0.99)	27.5	58.3	9	36	3.72	78.6 (1.6)	10.2 (0.41)	6	5.8
	6	64	63	13.1 (0.48)	13	20	27.6 (0.78)	30	37.8	6	35	4.03	75.7 (1.88)	10.3 (0.29)	6	6
	10	71	68	11.5 (0.38)	11	17	28.3 (0.68)	30	19.2	0	34	4.74	73.2 (1.93)	8.9 (0.24)	5	5.4
BpL1	3	68	68	8.6 (0.44)	8	15	8.5 (0.61)	8.5	24.9	0	22	2.19	54.6 (2.76)	5.4 (0.36)	4.5	4.7
	6	69	66	8.2 (0.48)	8	16	10.8 (0.66)	10.5	28.9	0	21	2.97	65.6 (2.19)	6.1 (0.37)	4	4.6
	9	39	37	9.3 (0.50)	9	14	10.3 (1.05)	9	40.6	0	27	2.49	56.8 (4.36)	5.9 (0.55)	5	4.8
Different color cells (white, gray and blue) indicates statistically significant differences among maternal age cohorts within strains.
An intermediate shade (light grey) indicates that the cohort is equal to both the white and gray cohorts, which are distinct from each other.
Statistical analyses were not conducted for all white columns.
